# *MS1/MMD1* homologs in the moss *P. patens* are required for male and female gametogenesis and likely for sporogenesis

**DOI:** 10.1101/2022.03.27.485980

**Authors:** Katarina Landberg, Mauricio Lopez-Obando, Victoria Sanchez Vera, Eva Sundberg, Mattias Thelander

**Author notes:** Shared first authors (Katarina Landberg, Mauricio Lopez-Obando). Correspondence: Mattias Thelander.

## Abstract

- The Arabidopsis Plant HomeoDomain (PHD) proteins AtMS1 and AtMMD1 provide chromatin-mediated transcriptional regulation essential for tapetum-dependent pollen formation. Such pollen-based male gametogenesis is a derived trait of seed plants. Male gametogenesis in the common ancestors of land plants is instead likely to have been reminiscent of that in extant bryophytes where flagellated sperms are produced by an elaborate gametophyte generation. Still, also bryophytes possess MS1/MMD1-related PHD proteins.
- We addressed the function of two MS1/MMD1-homologs in the bryophyte model moss *Physcomitrium patens* by the generation and analysis of reporter and loss-of-function lines.
- The two genes are together essential for both male and female fertility by providing cell autonomous functions in the gamete-producing inner cells of antheridia and archegonia. They are furthermore expressed in the diploid sporophyte generation suggesting a function during sporogenesis, a process proposed related by descent to pollen formation in angiosperms.
- We propose that the moss MS1/MMD1-related regulatory network required for completion of male and female gametogenesis and possibly for sporogenesis, represent a heritage from ancestral land plants.
