## Supplemental Table S4 for "*MS1/MMD1* homologs in the moss *P. patens* are required for male and female gametogenesis and likely for sporogenesis"

### Sheet: Description
Table S4. P. patens genes for which publically available RNA-seq data indicates higher expression in green sporophytes, eggs and antheridia, respectively, than in vegetative tissue samles.
Table description: For each gene, the P. patens gene identifier (PpID), and, where applicable, the identifier to the closest Arabidopsis thaliana homolog (AtID), are shown. Where applicable, common gene names and short descriptions are also shown for the Arabidopsis homologs. For each P. patens gene listed, normalized expression levels (reads per kilobase and million mapped reads RPKM) in gametop…
Method: Count data from vegetative tissues (protonema, gametophores and leaflets) as well as from green sporophytes and egg cells were obtained from Sanchez-Vera et al. (2021). Count data from antheridia of the Reute ecotype were added from raw data with accession numbers SRR9915091, SRR10695403 and SRR10695404 used in Meyberg et al. (2020). These reads were pseudoaligned to P. patens complementa…
References:
Benjamini Y, Hochberg Y. 1995. Controlling the false discovery rate: a practical and powerful approach to multiple testing. Journal of the Royal StatisticalSociety. Series B: Methodological 57: 289–300.
Bray NL, Pimentel H, Melsted P, Pachter L. 2016. Near-optimal probabilisticRNA-seq quantification. Nature Biotechnology 34: 525–527
Meyberg R, Perroud PF, Haas FB, Schneider L, Heimerl T, Renzaglia KS, Rensing SA. 2020. Characterisation of evolutionary conserved key players affecting eukaryotic flagellar motility and fertility using a moss model. New Phytologist 227: 440–454.
Robinson MD, McCarthy DJ, Smyth GK. 2010. EDGER: a BIOCONDUCTOR package for differential expression analysis of digital gene expression data. Bioinformatics 26: 139–140
Sanchez-Vera V, Landberg K, Lopez-Obando M, Thelander M, Lagercrantz U, Muñoz-Viana R, Schmidt A, Grossniklaus U, Sundberg E (2022) The Physcomitrium patens egg cell expresses several distinct epigenetic components and utilizes homologues of BONOBO genes for cell specification. New Phytol. 233:2614-2628.

### Sheet: Table S4
		RPKM (reads per kilobase and million mapped reads)
PpID	Pp Gene	Gam	Prot	Leaflets	SphG	Eggs	Ant		AtID	At Gene name	Short_description
	name
Pp3c4_21340		0.675399	0.178665	0.658576	17.4647	74.2942	51.6273		AT2G26690	NPF6.2	Major facilitator superfamily protein
Pp3c20_5090		0.244945	0.072237	0.443131	6.65287	13.6197	46.045
Pp3c1_5400		0.922144	0.478191	1.56749	17.6562	70.8384	76.6918
Pp3c6_24750		0.0724121	0.0160283	0.390833	18.0298	16.5766	58.0459		AT4G30110	HMA2	heavy metal atpase 2
Pp3c8_2750		0.351644	0.140214	0.246146	11.1329	50.3597	56.796
Pp3c12_9300		0.0601233	0.117692	1.70421	18.8467	160.503	118.341		AT5G02490	MED37D	Heat shock protein 70 (Hsp 70) family protein
Pp3c3_16960		0.0983265	0.0174339	0.080306	8.45445	5.24332	11.8387		AT3G09080		Transducin/WD40 repeat-like superfamily protein
Pp3c23_7650		0.186092	0.0810854	0.179391	51.4578	191.65	54.589
Pp3c9_15590		0.713051	0.1161	0.266801	18.0974	54.0532	65.2235		AT1G54370	NHX5	sodium hydrogen exchanger 5
Pp3c12_4100		0.151994	0.085318	0.304563	12.5039	34.5871	19.6659		AT2G02040	NPF8.3	peptide transporter 2
Pp3c2_18430		0.0918165	0	0.111529	20.5777	2.83219	83.3985
Pp3c1_14780		0.0804475	0.0240356	0.0690839	26.5016	8.28998	23.2882		AT5G65290		LMBR1-like membrane protein
Pp3c6_18680		0.16861	0.0644208	0.0578317	3.74995	10.3785	10.6202		AT3G54140	NPF8.1	peptide transporter 1
Pp3c2_17550		0.0539813	0	0.147636	4.73674	17.0883	29.8495
Pp3c22_4000		0.0669391	0	0.0484058	7.82757	40.8126	56.0197
Pp3c8_19970		1.03177	1.67861	0.386131	20.7606	79.4242	78.2551		AT2G29525	IPCS3	Arabidopsis Inositol phosphorylceramide synthase 3
Pp3c9_9030		0.0227005	0.0113656	0.0247287	3.11703	26.2475	0
Pp3c5_19640		0.113347	0.0172176	0.0864707	4.62207	13.8519	7.37929		AT3G01460	MBD9	methyl-CPG-binding domain 9
Pp3c6_5440		0.0430131	0.00262258	0.0569144	4.14412	5.59934	13.4456
Pp3c13_14750		0	0.00265161	0	5.10213	0.863195	13.2342		AT5G52290	SHOC1	shortage in chiasmata 1
Pp3c4_24360		0.466949	0.0303251	0.370706	24.8937	22.7514	20.6816		AT1G19170		Pectin lyase-like superfamily protein
Pp3c9_9040		0.0374278	0.0283509	0.156242	4.314	3.95126	20.5995
Pp3c22_11290		0.0296807	0.0309762	0.021121	5.76251	33.1196	13.5495		AT1G28300	LEC2	AP2/B3-like transcriptional factor family protein
Pp3c5_3240		0.130489	0.052544	0.00580695	16.2023	3.94064	5.83641		AT1G15210	ABCG35	pleiotropic drug resistance 7
Pp3c26_8990		0.536083	0.77698	0.103217	6.74674	3.65806	14.0889		AT3G17920		Outer arm dynein light chain 1 protein
Pp3c21_7520		0.0379853	0	0	9.48729	25.967	0.0504017		AT3G26430		GDSL-like Lipase/Acylhydrolase superfamily protein
Pp3c8_11740		0.0343115	0	0.0725685	22.8216	26.8385	21.2063
Pp3c16_7600		0.00663423	0.00311172	0.0205597	4.09363	2.23661	1.73977
Pp3c12_4280		0.00534829	0.00208946	0.22314	11.7884	33.1437	38.4206		AT5G23750		Remorin family protein
Pp3c14_20468		0.390587	0.00654668	0.110935	13.8893	12.6516	42.7306
Pp3c21_18770		0.957659	0.585505	0.365487	7.82816	4.6185	10.5606		AT1G02080	NOT1	transcription regulators
Pp3c9_18080		0.294415	0.0562694	0.560425	18.412	4.21593	19.0122		AT5G43810	AGO1	Stabilizer of iron transporter SufD / Polynucleotidyl transferase
Pp3c20_10030		0.282842	0.00220751	0.166071	7.02879	6.96186	24.2808		AT3G17970	OEP64	translocon at the outer membrane of chloroplasts 64-III
Pp3c6_20140		0.200705	0.090645	0	13.8508	19.0804	9.5913
Pp3c24_19270		0.152704	0.112216	0.110201	5.62201	9.52834	5.46043		AT2G39650		Protein of unknown function (DUF506)
Pp3c14_14340		0.314486	0.0036155	0.0865659	50.8705	58.7549	26.0117		AT3G52090	NRPB11	DNA-directed RNA polymerase, RBP11-like
Pp3c15_15371		0.0573504	0.045205	0.0125006	2.96809	22.1093	10.0824
Pp3c3_21500		0.046099	0.00831045	0.0275681	2.72248	9.57427	5.02631		AT5G23750		Remorin family protein
Pp3c12_25770		0.367602	0.109779	0.0929425	4.29415	0.668976	2.41165
Pp3c15_21830	PpMS1A	0.00719974	0	0.0131915	12.1797	39.5368	7.58122		AT1G66170	MMD1	RING/FYVE/PHD zinc finger superfamily protein
Pp3c1_5840		0.334621	0.0686563	0.43624	15.2957	23.584	16.4673		AT4G18040	EIF4E1	eukaryotic translation initiation factor 4E
Pp3c9_20410	PpMS1B	0.0261651	0	0.0133458	10.3783	23.9232	9.11092		AT1G66170	MMD1	RING/FYVE/PHD zinc finger superfamily protein
Pp3c5_5730		0.00469093	0.0088097	0.0577821	2.85215	1.51625	9.93592
Pp3c8_18190		1.77891	0.841057	0.585151	24.0279	215.289	50.9919
Pp3c5_9481		0.209514	0.224371	0.454637	13.3151	21.9665	17.6466
Pp3c5_16340		0.0431423	0	0.212669	203.531	10.0591	29.4613		AT2G02040	NPF8.3	peptide transporter 2
Pp3c7_16100		0.015846	0	0	2.46585	0.334626	1.12834		AT1G60500	DRP4C	Dynamin related protein 4C
Pp3c3_9890		0.00594821	0.00969933	0.168872	21.3138	149.244	18.8899		AT3G28880		Ankyrin repeat family protein
Pp3c2_29340		0.0110923	0	0.0407043	7.98349	14.2002	5.4107
Pp3c8_12150		19.3973	1.12625	6.78817	154.865	126.954	245.345		AT1G12600	UTR4	UDP-N-acetylglucosamine (UAA) transporter family
Pp3c8_2459		0.0170391	0.0279443	0	1.35364	1.30249	3.22163
Pp3c6_11410		0.297706	0.10262	0.0671881	86.4697	40.4009	12.3249		AT1G64400	LACS3	AMP-dependent synthetase and ligase family protein
Pp3c12_18442		0	0	0.0219494	2.03469	10.5467	5.17068
Pp3c27_7510		0	0	0	1.63389	0.522931	1.42944		AT3G15510	NAC56	NAC domain containing protein 2
Pp3c17_5450		0.00574311	0.00385897	0.676643	110.992	40.8644	63.0108		AT5G13870	XTH5	xyloglucan endotransglucosylase/hydrolase 5
Pp3c10_9910		8.69205	1.78884	2.33024	49.3811	22.7142	54.0022		AT5G02010	ROPGEF7	RHO guanyl-nucleotide exchange factor 7
Pp3c23_21020		0.0134527	0.00296169	0	3.42844	1.47313	3.33009		AT1G56120		Leucine-rich repeat transmembrane protein kinase
Pp3c24_6070		0	0	0.242496	13.8845	135.593	41.6709		AT1G77380	AAP3	amino acid permease 3
Pp3c14_2500		0.1885	0	0	8.08201	21.5034	23.5649
Pp3c9_9350		0.49262	0.0725989	0.186003	63.5319	7.4753	12.6919		AT2G32810	BGAL9	beta galactosidase 9
Pp3c17_13679		0.0611799	0.0186156	0	31.0102	22.856	8.79236
Pp3c16_21590	PpBNB1	0.00887581	0	0	6.02687	17.4866	4.30968		AT3G50330	HEC2	basic helix-loop-helix (bHLH) DNA-binding superfamily protein
Pp3c25_13740	PpBNB2	0.0288095	0.00463443	0.00966086	1.9963	7.78573	2.20669		AT5G09750	HEC3	basic helix-loop-helix (bHLH) DNA-binding superfamily protein
Pp3c9_8920		5.68643	1.16443	1.55581	126.221	45.6085	67.6304		AT5G04740	ACR12	ACT domain-containing protein
Pp3c3_35380		0	0	0.00823631	13.2224	50.235	2.67923		AT4G16745		Exostosin family protein
Pp3c4_1190		0.226728	0.575201	0.15685	35.652	10.5206	11.1617		AT5G64120	PER71	Peroxidase superfamily protein
Pp3c12_21560		0.373487	0.0958226	0.341932	6.7623	7.01174	9.15867
Pp3c6_10660		0	0	0.00909171	22.4196	14.7537	2.1748		AT5G01180	NPF8.2	peptide transporter 5
Pp3c14_21400		0.00442111	0	0.0795836	118.816	4.07562	9.54293
Pp3c17_16430		0.179163	0.118999	0.0534073	26.8885	1.4418	0.920813
Pp3c12_5070		0.0197027	0.0178332	0	25.41	4.58469	5.49918		AT2G37770	AKR4C9	NAD(P)-linked oxidoreductase superfamily protein
Pp3c24_4200		0.00465597	0	0.0202474	11.2808	0.400732	2.97285
Pp3c26_15740		0	0	0	1.00511	0	0.00379739
Pp3c25_1655		0.00852045	0.00289664	0	0.874956	0.686676	9.58991		AT1G77280		Protein kinase protein with adenine nucleotide alpha hydrolases-like domain
Pp3c3_10930		0.0560721	0.0201747	0	30.2426	1.45718	3.49139
Pp3c24_10620		0.831354	0.206625	0.0771725	18.6104	18.5401	12.8942		AT2G24270	ALDH11A3	aldehyde dehydrogenase 11A3
Pp3c18_12400		0.0302097	0.0247766	0.0320406	24.5721	14.3817	3.1848		AT1G59870	ABCG36	ABC-2 and Plant PDR ABC-type transporter family protein
Pp3c8_12860		0.151255	0.0133785	0.0339586	2.29073	6.36215	2.94525		AT5G52580		RabGAP/TBC domain-containing protein
Pp3c1_41290		0	0.00593766	0	7.27584	9.17957	5.43596
Pp3c13_14260		0.133068	0	0.0587169	7.19425	28.2906	10.8743
Pp3c27_8200		0.526993	1.41891	0.318986	14.4539	17.6257	15.1875
Pp3c8_1210		0.0135204	0	3.1745	92.1173	170.063	74.5387
Pp3c22_3270		0.629664	0.220545	0.21338	63.6149	20.4941	8.83449		AT1G33170		S-adenosyl-L-methionine-dependent methyltransferases superfamily protein
Pp3c18_21010		0.032003	0.0332923	0.053119	5.54714	10.5107	0.191605		AT1G74360		Leucine-rich repeat protein kinase family protein
Pp3c21_18190		0.00248868	0	0	1.85216	1.11752	1.01164		AT2G36910	ABCB1	ATP binding cassette subfamily B1
Pp3c27_57		0	0	0	0.960081	4.51211	2.10683
Pp3c1_25910		0	0.0119521	0	4.67258	11.0356	0.777083
Pp3c24_8796		0	0	0	0.650283	0.794687	0.511112
Pp3c6_3290		0	0	0	40.6144	10.8333	1.78527		AT2G29130	LAC2	laccase 2
Pp3c1_27000		0.0257284	0	0	12.465	18.6434	3.95311
Pp3c20_1770		0	0.00388274	0	49.3164	0.571307	2.4984		AT3G43630		Vacuolar iron transporter (VIT) family protein
Pp3c12_16910		0.162697	0.0437729	0.0426481	14.1924	9.84036	10.1283		AT3G16510		Calcium-dependent lipid-binding (CaLB domain) family protein
Pp3c27_4170		0	0.00824789	0.223408	459.847	315.161	19.5548		AT4G10850	SWEET7	Nodulin MtN3 family protein
Pp3c1_16010		0.412675	0.036224	0.100652	26.9739	4.6507	4.67481
Pp3c21_7260		0.289377	0.0166634	0.0391615	36.9502	18.6926	7.71207		AT3G07860	SNRNP25	Ubiquitin-like superfamily protein
Pp3c6_22460		0.0163789	0.00410541	0.0114489	2.24225	4.47828	0
Pp3c6_17210		0	0	0.656821	400.999	148.792	59.3979		AT5G62850	SWEET5	Nodulin MtN3 family protein
Pp3c15_22650		5.36461	1.90749	1.13338	25.0462	28.8335	24.8496		AT3G26120	TEL1	terminal EAR1-like 1
Pp3c11_23780		0.11386	0.0811926	0.543694	46.0589	33.7631	10.4912
Pp3c24_19980		6.37021	0.259782	0.824486	75.9292	26.9991	46.5892		AT5G20950		Glycosyl hydrolase family protein
Pp3c8_1720		0	0	0	168.514	38.9042	0.954116		AT2G33570	GALS1	Domain of unknown function (DUF23)
Pp3c6_18230		0.00820284	0	0.017874	11.8334	3.7883	2.30719		AT3G13170	SPO11-1	Spo11/DNA topoisomerase VI, subunit A protein
Pp3c5_26440	PpMKN1	0	0.00343974	0	258.144	7.96124	3.72766		AT5G25220	KNAT3	KNOTTED1-like homeobox gene 3
Pp3c25_7510		0	0	0	18.02	115.638	1.26876		AT1G51340	DTX42	MATE efflux family protein
Pp3c10_24050		0.0964638	0.0455195	0.207531	9.65197	17.3142	2.78625
Pp3c16_9230		2.00335	0.251526	0.434971	11.9072	8.07495	11.2498		AT4G15840		BTB/POZ domain-containing protein
Pp3c1_1740		0.0187084	0.00942998	0.0338901	56.8118	1.15171	1.32362
Pp3c16_11870		0.109483	0.0243429	0.10782	75.7702	19.3346	2.81771
Pp3c13_18820		0.144729	0.187855	0.119026	213.515	20.4008	5.7415		AT1G05850	CTL1	Chitinase family protein
Pp3c7_26710		0.331631	0.178528	0.0201958	9.18573	17.3883	5.84471		AT5G41210	GSTT1	glutathione S-transferase THETA 1
Pp3c23_9470		0.00630078	0.00669876	0.00882722	1.73022	5.3446	1.12528
Pp3c15_15330		0.0432868	0.00590444	0.0603239	3.04422	2.61068	0.725148		AT4G14180	PRD1	putative recombination initiation defect 1
Pp3c15_17818		0.0800819	0.0430966	0	3.44951	2.0854	1.91898
Pp3c6_22238		0.0405011	0.0135623	0.124704	3.37999	3.51566	2.24282
Pp3c11_23790		0	0	0	1.52026	2.52245	0.996343
Pp3c11_25800		0	0	0	73.7255	0.862877	0.844513		AT3G13220	ABCG26	ABC-2 type transporter family protein
Pp3c18_3900		0.0786898	0.0309366	0.0872904	3.33285	22.8328	1.32555		AT3G54320	WRI1	Integrase-type DNA-binding superfamily protein
Pp3c12_4550		0.2252	0.0099044	0.0145235	39.3587	55.6812	3.34387		AT3G02210	COBL1	COBRA-like protein 1 precursor
Pp3c20_11430		3.79819	1.09569	0.81168	20.0937	2.31277	16.0795		AT2G03500	EFM	Homeodomain-like superfamily protein
Pp3c3_1230		0.83866	0.0473291	0.56961	31.1077	6.44946	6.70586		AT4G23490		Protein of unknown function (DUF604)
Pp3c24_6500		0.0494074	0.00205822	0.0246054	35.8085	2.09009	1.41584		AT5G11730		Core-2/I-branching beta-1,6-N-acetylglucosaminyltransferase family protein
Pp3c7_16170		0	0	0	1.48857	2.71091	0.34206		AT1G60500	DRP4C	Dynamin related protein 4C
Pp3c20_7190		0	0	0	19.1379	5.86298	1.05002		AT3G22880	DMC1	DNA repair (Rad51) family protein
Pp3c12_25110		0.841624	0.0943543	0.147536	14.4445	10.3593	11.048		AT1G04560		AWPM-19-like family protein
Pp3c9_21930		0.312516	0.157376	0.0808569	3.99733	3.96543	2.55441		AT1G08190	VPS41	vacuolar protein sorting 41
Pp3c27_7150		0.171895	0.0569157	0.143322	6.55219	5.7855	1.89759		AT1G71696	SOL1	carboxypeptidase D, putative
Pp3c10_19250		0.0729166	0.0165929	0.0330791	35.0864	21.5893	1.14334		AT1G71250		GDSL-like Lipase/Acylhydrolase superfamily protein
Pp3c23_11240		1.93511	2.95509	0.903436	59.7011	69.7774	25.1693		AT4G24040	TRE1	trehalase 1
Pp3c23_16960		0.023275	0.00859943	0	7.61093	26.6682	3.62117
Pp3c2_16210		3.51116	0.101681	0.804723	162.514	187.174	27.1068
Pp3c23_7920		0.253288	0.027897	0.0348376	28.1397	3.50427	3.91379		AT3G56500		serine-rich protein-related
Pp3c24_10350		0.997109	0.0246408	0.0820959	142.729	23.4344	18.2482		AT1G08490	NFS2	chloroplastic NIFS-like cysteine desulfurase
Pp3c3_17900		0.111133	0	0	9.68494	4.28178	3.08142
Pp3c22_8020		0.0392824	0.052957	0.0294849	2.2537	1.49058	0.79523
Pp3c5_25020		2.38501	0.141274	1.36114	36.28	14.0989	23.6451		AT5G50700	HSD1	hydroxysteroid dehydrogenase 1
Pp3c3_4660		0.0317494	0	0.0192639	102.806	13.9829	0.379072		AT3G14360		alpha/beta-Hydrolases superfamily protein
